# A multimodal single-cell atlas of the adolescent brain reveals gene regulatory networks linking development to disease risk

**DOI:** 10.64898/2026.02.20.707029

**Authors:** Isabella C. Galvão, Manuela Lemoine, Tomás V. Waichman, Bhavyaa Chandarana, Steven Hébert, Thais C. de Oliveira, Luciano H. B. dos Santos, Fabio Rogerio, Clarissa L. Yasuda, Enrico Ghizoni, Fernando Cendes, Iscia Lopes-Cendes, Claudia L. Kleinman, Diogo F. T. Veiga

**Affiliations:** Department of Medical Genetics and Genomic Medicine, School of Medical Sciences, Universidade Estadual de Campinas (UNICAMP), Campinas, SP, Brazil; Department of Human Genetics, McGill University, Montreal, Quebec, Canada; Lady Davis Research Institute, Jewish General Hospital, Montreal, Quebec, Canada; Department of Pathology, School of Medical Sciences, Universidade Estadual de Campinas (UNICAMP), Campinas, SP, Brazil; Department of Neurology, School of Medical Sciences, Universidade Estadual de Campinas (UNICAMP), Campinas, SP, Brazil

## Abstract

Adolescence represents a critical window of brain maturation when many neuropsychiatric disorders first emerge, yet the molecular mechanisms driving this developmental period remain incompletely understood. To address this gap, we generated a high-resolution multimodal cell atlas of the developing adolescent brain using paired single-nucleus RNA and ATAC sequencing (snRNA-seq + snATAC-seq) from cortex, hippocampus, and amygdala tissue of six donors aged 6-15 years, profiling 88,658 high-quality nuclei. Integrative analyses identified 36 enhancer-driven gene regulatory networks (eGRNs) with significant age-dependent dynamics in the transition from childhood to adolescence. The majority of adolescence-associated eGRNs were active in oligodendrocytes and their precursors, reflecting active oligodendrogenesis and myelin remodeling during this developmental period. Notably, age-associated cis-regulatory elements were enriched for expression quantitative trait loci (eQTLs) and colocalized with genetic variants linked to both neurodevelopmental and neurodegenerative disorders, suggesting that regulatory networks may be shared across normal adolescent brain development and disease vulnerability. This multimodal cell atlas provides a valuable resource for understanding the human adolescent brain and offers new insights into the molecular origins of neuropsychiatric disorders.
