## Supplementary Table 1 for "A multimodal single-cell atlas of the adolescent brain reveals gene regulatory networks linking development to disease risk"

### Sheet: Sheet1
celltype	eregulon	mean_activity_in_celltype	correlation	TF	mean_tf_expression	pct_tf_expression	linear_adj_r_squared	age_coeff	p.value
Excitatory	FOXG1_direct_+/+	0.35339	Positive	FOXG1	0.195067	0.250699	0.151795	0.193776	1.55697e-104
Excitatory	MLLT10_direct_+/+	0.11867	Positive	MLLT10	0.993342	0.805245	0.136288	0.245998	2.88195e-93
Excitatory	NFIX_direct_+/+	0.144436	Positive	NFIX	0.442286	0.482168	0.262148	0.254526	3.75574e-191
Excitatory	NR2F1_direct_+/+	0.294352	Positive	NR2F1	0.236531	0.295804	0.23415	0.24057	5.15836e-168
Excitatory	PKNOX2_extended_+/-	0.181557	Positive	PKNOX2	0.649988	0.604545	0.19504	0.219594	4.59272e-137
Interneuron	MEF2C_extended_+/+	0.138654	Positive	MEF2C	2.03361	0.925527	0.152106	0.504423	2.40668e-75
Interneuron	ZIM2_direct_+/-	0.146186	Positive	ZIM2	0.372061	0.362077	0.194486	0.570182	4.22315e-98
Interneuron	ZBTB20_direct_+/-	0.538795	Positive	ZBTB20	1.04905	0.622244	0.158726	0.612323	7.98041e-79
Astrocyte	FOXO1_direct_+/-	0.284281	Negative	FOXO1	1.36708	0.710291	0.137184	-0.231029	1.83244e-59
Astrocyte	FOXO3_direct_+/+	0.17042	Negative	FOXO3	0.913101	0.550336	0.247506	-0.310038	1.19732e-112
Astrocyte	FOXO3_direct_+/-	0.124303	Negative	FOXO3	0.913101	0.550336	0.35766	-0.372569	4.12594e-174
Astrocyte	HIF1A_direct_+/-	0.165231	Negative	HIF1A	0.87552	0.531879	0.199353	-0.278325	1.51559e-88
Astrocyte	PDLIM5_direct_+/-	0.498336	Negative	PDLIM5	1.14683	0.668345	0.110049	-0.617691	2.08536e-47
OPC	OLIG2_extended_+/+	0.186385	Positive	OLIG2	0.463859	0.310454	0.113383	0.443574	1.18827e-51
OPC	PBX1_direct_+/-	0.132651	Positive	PBX1	1.0489	0.596621	0.112335	0.44153	3.64747e-51
OPC	ZBTB16_direct_+/+	0.119747	Negative	ZBTB16	0.795421	0.454593	0.119794	-0.455887	1.20559e-54
OPC	ZEB1_direct_+/-	0.202769	Positive	ZEB1	1.83092	0.815734	0.10021	0.417138	1.4472e-45
OPC	NR3C1_direct_+/-	0.713589	Positive	NR3C1	0.807036	0.497888	0.539133	1.09608	0
OPC	RFX7_extended_+/-	0.785281	Positive	RFX7	0.701878	0.446146	0.385732	0.927302	1.09417e-202
OPC	ZBTB20_direct_+/-	0.389127	Positive	ZBTB20	2.60323	0.946674	0.496671	1.05207	1.4121e-284
Oligodendrocyte	IKZF2_direct_+/-	0.370955	Negative	IKZF2	0.946329	0.517992	0.165853	-0.287985	0
Oligodendrocyte	KLF13_extended_+/-	0.222343	Negative	KLF13	0.470765	0.311307	0.32054	-0.400283	0
Oligodendrocyte	KLF3_direct_+/+	0.141732	Negative	KLF3	0.379648	0.257651	0.398044	-0.446041	0
Oligodendrocyte	KLF9_extended_+/-	0.191518	Negative	KLF9	0.434406	0.282238	0.269224	-0.36686	0
Oligodendrocyte	MXI1_direct_+/-	0.359222	Negative	MXI1	1.03271	0.57613	0.264076	-0.363337	0
Oligodendrocyte	MXI1_direct_+/+	0.369266	Negative	MXI1	1.03271	0.57613	0.189023	-0.307429	0
Oligodendrocyte	NFE2L2_extended_+/-	0.311987	Negative	NFE2L2	0.58903	0.376617	0.128345	-0.253365	2.08274e-235
Oligodendrocyte	NFIX_direct_+/+	0.284052	Negative	NFIX	0.676619	0.427968	0.231319	-0.340068	0
Oligodendrocyte	OLIG1_extended_+/-	0.326243	Negative	OLIG1	0.72859	0.446408	0.3172	-0.398193	0
Oligodendrocyte	OLIG1_extended_+/+	0.258626	Negative	OLIG1	0.72859	0.446408	0.336146	-0.409908	0
Oligodendrocyte	RAD21_direct_+/-	0.127031	Negative	RAD21	0.580152	0.373799	0.197305	-0.314086	0
Oligodendrocyte	SOX10_direct_+/+	0.257621	Negative	SOX10	0.466842	0.31246	0.375491	-0.433225	0
Oligodendrocyte	SOX10_extended_+/+	0.270282	Negative	SOX10	0.466842	0.31246	0.374461	-0.43263	0
Oligodendrocyte	VEZF1_direct_+/+	0.232649	Negative	VEZF1	0.393183	0.268536	0.392956	-0.443182	0
Oligodendrocyte	KLF13_direct_+/-	0.164455	Positive	KLF13	0.470765	0.311307	0.274287	1.48371	0
Oligodendrocyte	ZNF704_direct_+/-	0.455463	Positive	ZNF704	1.01228	0.562172	0.62535	2.24001	0
