## Supplementary Table 3 for "A multimodal single-cell atlas of the adolescent brain reveals gene regulatory networks linking development to disease risk"

### Sheet: Sheet1
gene	region	snp
ATP10B	chr5:160851968-160852468	5:160852275:rs6889594:A_G
STMN4	chr8:27245280-27245780	8:27245507:rs17366947:A_G
CCDC66	chr3:56556787-56557287	3:56557031:rs79600744:C_A
DDHD1	chr14:53153165-53153665	14:53153435:rs1959355:G_T
KIAA0930	chr22:45212225-45212725	22:45212479:rs11090732:G_C
CPQ	chr8:96645194-96645694	8:96645666:rs2651449:G_A
PACC1	chr1:212413870-212414370	1:212414266:rs116634410:C_A
FBXO27	chr19:39121386-39121886	19:39121444:rs28606601:G_A
TOMM7	chr7:22822588-22823088	7:22822848:rs2270105:G_A
RNH1	chr11:499497-499997	11:499583:rs61876346:G_A
GLIPR2	chr9:36148592-36149092	9:36148725:rs3739613:G_A
PDE4A	chr19:10391932-10392432	19:10392040:rs11880990:G_T
PDE1C	chr7:32075174-32075674	7:32075430:rs715454:C_T
PCSK5	chr9:76394314-76394814	9:76394450:rs11548955:G_A
SPOCK1	chr5:137304174-137304674	5:137304359:rs916850:A_T
CNP	chr17:42063581-42064081	17:42064042:rs77865039:C_T
RPL28	chr19:55385482-55385982	19:55385959:rs17700376:A_G
ACER3	chr11:76860622-76861122	11:76860780:rs1907295:C_G
CNDP1	chr18:74530243-74530743	18:74530458:rs35248661:T_C
THBS2	chr6:169241834-169242334	6:169242147:rs62435216:T_C
RAP1GAP2	chr17:2799577-2800077	17:2799805:rs57282053:A_G
CARHSP1	chr16:8868687-8869187	16:8869050:rs1377940437:G_A
FBXO7	chr22:32487035-32487535	22:32487295:rs3827335:A_G
ANXA4	chr2:69741640-69742140	2:69742001:rs13429773:G_A
NUDCD2	chr5:163503531-163504031	5:163504008:rs1363730:C_T
FAM221A	chr7:23679855-23680355	7:23680147:rs56391241:G_A
ARHGEF10	chr8:1842810-1843310	8:1842958:rs73538801:G_A
ATP10B	chr5:160851968-160852468	5:160852273:rs6868857:C_T
CBR1	chr21:36080363-36080863	21:36080401:rs73372460:C_A
COL20A1	chr20:63296569-63297069	20:63296725:rs60546976:G_A
THBS2	chr6:169241834-169242334	6:169242206:rs62435218:C_T
GREM1	chr15:32670155-32670655	15:32670441:rs8041254:T_C
BTBD3	chr20:11992396-11992896	20:11992622:rs6041019:C_T
CACNB2	chr10:18425564-18426064	10:18425813:rs1575835:A_T
PRIMA1	chr14:93744152-93744652	14:93744326:rs11160139:C_A
CDK18	chr1:205518982-205519482	1:205519359:rs4330975:G_A
KIAA0930	chr22:45212225-45212725	22:45212466:rs12485064:G_A
SEMA3B	chr3:50263154-50263654	3:50263618:rs77097132:C_T
ELF2	chr4:139014537-139015037	4:139014853:rs76388329:G_A
CYB5R2	chr11:7577433-7577933	11:7577721:rs6578880:C_G
TGFA	chr2:70607035-70607535	2:70607191:rs7591505:G_T
CD9	chr12:6234858-6235358	12:6235008:rs3181295:A_G
CADM4	chr19:43634991-43635491	19:43635030:rs10402946:C_T
CLMN	chr14:95300954-95301454	14:95301043:rs12894609:T_C
PTMA	chr2:231685824-231686324	2:231685925:rs4973474:A_G
KCNMB4	chr12:70535878-70536378	12:70536281:rs2278346:T_G
ST3GAL4	chr11:126356503-126357003	11:126356768:rs683486:C_A
SLC7A8	chr14:23174295-23174795	14:23174489:rs17256099:T_C
SLC39A6	chr18:36187411-36187911	18:36187516:rs11665282:G_A
MAN2A2	chr15:90906800-90907300	15:90907006:rs74470807:G_A
PPDPF	chr20:63521091-63521591	20:63521166:rs72629024:G_C
OLIG1	chr21:33066451-33066951	21:33066900:rs6517139:A_G
THBS2	chr6:169241834-169242334	6:169242058:rs112268743:G_T
S100B	chr21:46621337-46621837	21:46621580:rs76053783:G_T
WWP2	chr16:69932259-69932759	16:69932610:rs111563827:C_T
LMF1	chr16:985158-985658	16:985422:rs11542180:G_C
LMF1	chr16:984377-984877	16:984676:rs35880735:C_T
SEMA6A	chr5:116438128-116438628	5:116438388:rs26590:G_A
CFL2	chr14:34714459-34714959	14:34714781:rs17523485:G_T
GOLGA7	chr8:41502235-41502735	8:41502463:rs191445028:G_T
ABHD6	chr3:58266505-58267005	3:58266767:rs74929952:T_G
AIF1L	chr9:131053788-131054288	9:131053956:rs10901334:C_T
AIF1L	chr9:131105076-131105576	9:131105383:rs353535:A_G
PDE1C	chr7:32075174-32075674	7:32075294:rs715455:C_A
CNTN2	chr1:205071769-205072269	1:205071887:rs11240349:G_A
MCAM	chr11:119315526-119316026	11:119315693:rs6589734:T_C
CDH23	chr10:71581300-71581800	10:71581464:rs10999896:T_C
PLPP2	chr19:290403-290903	19:290642:rs8102122:A_C
MOB3B	chr9:27353160-27353660	9:27353173:rs12237173:G_C
REEP3	chr10:63614174-63614674	10:63614317:rs12245846:A_G
CERCAM	chr9:128416611-128417111	9:128416924:rs73614157:A_G
SFRP1	chr8:41342660-41343160	8:41342962:rs72643845:T_G
BCAN	chr1:156638119-156638619	1:156638602:rs12408758:A_C
QDPR	chr4:17511956-17512456	4:17512101:rs2244788:G_C
WHRN	chr9:114442050-114442550	9:114442283:rs144516408:G_T
OPALIN	chr10:96357051-96357551	10:96357282:rs79260689:G_T
LARP6	chr15:70863404-70863904	15:70863420:rs11630263:C_T
GREM1	chr15:32670155-32670655	15:32670558:rs8037112:A_G
FAM221A	chr7:23679855-23680355	7:23680160:rs56359038:G_A
GLTP	chr12:109863784-109864284	12:109864140:rs7955379:G_T
