## Supplementary Table 5 for "A multimodal single-cell atlas of the adolescent brain reveals gene regulatory networks linking development to disease risk"

### Sheet: Sheet1
Risk Gene Sets Evaluated
Disease	Reference
Alzheimer's disease (AD); Parkinson's disease (PD)	Corces, M. R. et al. Single-cell epigenomic analyses implicate candidate causal variants at inherited risk loci for Alzheimer’s and Parkinson’s diseases. Nat Genet 52, 1158–1168 (2020).
Major depressive disorder (MDD)	Chawla, A. et al. Single-nucleus chromatin accessibility profiling identifies cell types and functional variants contributing to major depression. Nat Genet 57, 1890–1904 (2025).
Autism Spectrum Disorder (ASD)	Grove, J. et al. Identification of common genetic risk variants for autism spectrum disorder. Nat Genet 51, 431–444 (2019).
Bipolar Disorder (BD)	O’Connell, K. S. et al. Genomics yields biological and phenotypic insights into bipolar disorder. Nature 639, 968–975 (2025).
Attention Deficit Hyperactivity Disorder ADHD	Demontis, D. et al. Genome-wide analyses of ADHD identify 27 risk loci, refine the genetic architecture and implicate several cognitive domains. Nat Genet 55, 198–208 (2023).
Genetic Generalized Epilepsy (GGE)	Stevelink, R. et al. GWAS meta-analysis of over 29,000 people with epilepsy identifies 26 risk loci and subtype-specific genetic architecture. Nat Genet 55, 1471–1482 (2023).
Intelligence (IQ)	Savage, J. E. et al. Genome-wide association meta-analysis in 269,867 individuals identifies new genetic and functional links to intelligence. Nat Genet 50, 912–919 (2018).
Schizophrenia (SCZ)	Pardiñas, A. F. et al. Common schizophrenia alleles are enriched in mutation-intolerant genes and in regions under strong background selection. Nat Genet 50, 381–389 (2018).
Neuroticism	Nagel, M. et al. Meta-analysis of genome-wide association studies for neuroticism in 449,484 individuals identifies novel genetic loci and pathways. Nat Genet 50, 920–927 (2018).
Obsessive Compulsive Disorder (OCD)	Posthuma, D. & International Obsessive Compulsive Disorder Foundation Genetics Collaborative (IOCDF-GC) and OCD Collaborative Genetics Association Studies (OCGAS). Revealing the complex genetic architecture of obsessive-compulsive disorder using meta-analysis. Molecular Psychiatry 23, 1181–1188 (2018).
