## Supplementary Table 6 for "A multimodal single-cell atlas of the adolescent brain reveals gene regulatory networks linking development to disease risk"

### Sheet: Sheet1
region_hg38	region_hg19	target_gene	snp_id	snp_position_hg38	snp_position_hg19	disease	celltype	p.value	z.score
chr12:122841906-122842406	chr12:123326453-123326953	PITPNM2	rs10847864	chr12:122842051	#N/A	PD	Excitatory	0.00879912	4.4185
chr19:44950633-44951133	chr19:45453890-45454390	MARK4	rs11083752	chr19:44951106	#N/A	AD	Excitatory	0.00879912	4.4185
chr16:31105680-31106180	chr16:31117001-31117501	STX1B	rs2032915	chr16:31106092	#N/A	PD	Excitatory	0.00879912	4.4185
chr19:45038840-45039340	chr19:45542098-45542598	MARK4	rs34034621	chr19:45039213	#N/A	AD	Excitatory	0.00879912	4.4185
chr16:31105680-31106180	chr16:31117001-31117501	STX1B	rs56314408	chr16:31106068	#N/A	PD	Excitatory	0.00879912	4.4185
chr19:44950633-44951133	chr19:45453890-45454390	MARK4	rs7246900	chr19:44950979	#N/A	AD	Excitatory	0.00879912	4.4185
chr19:1036404-1036904	chr19:1036403-1036903	ARID3A	rs11670349	chr19:1036692	#N/A	AD	Interneuron	0.0305969	2.7718
chr19:1036404-1036904	chr19:1036403-1036903	ARID3A	rs11670373	chr19:1036705	#N/A	AD	Interneuron	0.0305969	2.7718
chr11:47367768-47368268	chr11:47389319-47389819	CELF1	rs34937994	chr11:47368087	#N/A	AD	Interneuron	0.0305969	2.7718
chr11:47367768-47368268	chr11:47389319-47389819	CELF1	rs4752827	chr11:47368125	#N/A	AD	Interneuron	0.0305969	2.7718
chr16:30012109-30012609	chr16:30023430-30023930	DOC2A	rs12325400	chr16:30012465	#N/A	AD,PD	Interneuron	0.0305969	2.7718
chr16:31011037-31011537	chr16:31022358-31022858	STX1B	rs72800847	chr16:31011318	#N/A	PD	Interneuron	0.0305969	2.7718
chr16:50709199-50709699	chr16:50743110-50743610	CYLD	rs11647841	chr16:50709420	#N/A	PD	Oligodendrocyte	0.239276	0.7622
chr14:67523735-67524235	chr14:67990452-67990952	PLEKHH1	rs12887115	chr14:67523931	#N/A	PD	Oligodendrocyte	0.239276	0.7622
chr11:65833624-65834124	chr11:65601095-65601595	DRAP1	rs17854357	chr11:65834089	#N/A	AD	Oligodendrocyte	0.239276	0.7622
chr11:65888783-65889283	chr11:65656254-65656754	DRAP1	rs2231884	chr11:65889093	#N/A	AD	Oligodendrocyte	0.239276	0.7622
chr14:67522286-67522786	chr14:67989003-67989503	PLEKHH1	rs4902477	chr14:67522380	#N/A	PD	Oligodendrocyte	0.239276	0.7622
chr16:50702559-50703059	chr16:50736470-50736970	NKD1	rs6500328	chr16:50702745	#N/A	PD	Oligodendrocyte	0.239276	0.7622
chr11:65888783-65889283	chr11:65656254-65656754	DRAP1	rs656980	chr11:65888811	#N/A	AD	Oligodendrocyte	0.239276	0.7622
chr19:18416407-18416907	chr19:18527217-18527717	JUND	rs7257932	chr19:18416447	#N/A	AD	Oligodendrocyte	0.239276	0.7622
chr16:31092938-31093438	chr16:31104259-31104759	VKORC1	rs8050894	chr16:31093188	#N/A	PD	Oligodendrocyte	0.239276	0.7622
chr19:45038840-45039340	chr19:45542098-45542598	RELB	rs34034621	chr19:45039213	#N/A	AD	OPC	0.468253	0.0313
chr3:49638382-49638882	chr3:49675815-49676315	BSN	rs9830730	#N/A	chr3:49675875	ADHD	Interneuron	0.128087	1.6466
chr6:70150401-70150901	chr6:70860293-70860793	COL9A1	rs3806041	#N/A	chr6:70860739	ADHD	Oligodendrocyte	0.173983	1.2391
chr18:53106034-53106534	chr18:50632404-50632904	DCC	rs7235008	#N/A	chr18:50632813	ADHD	Oligodendrocyte	0.173983	1.2391
chr5:137294042-137294542	chr5:136629731-136630231	SPOCK1	rs2916644	#N/A	chr5:136630108	GGE	Oligodendrocyte	0.0584942	2.3114
chr5:137304174-137304674	chr5:136639863-136640363	SPOCK1	rs2916647	#N/A	chr5:136639892	GGE	Oligodendrocyte	0.0584942	2.3114
chr5:137304174-137304674	chr5:136639863-136640363	SPOCK1	rs2961633	#N/A	chr5:136640361	GGE	Oligodendrocyte	0.0584942	2.3114
chr12:122963006-122963506	chr12:123447553-123448053	PITPNM2	rs4275659	#N/A	chr12:123447928	IQ	Interneuron	0.450355	0.1979
chr12:123059954-123060454	chr12:123544501-123545001	PITPNM2	rs7957096	#N/A	chr12:123544878	IQ	Interneuron	0.450355	0.1979
chr3:48979464-48979964	chr3:49016897-49017397	NDUFAF3	rs11716614	#N/A	chr3:49017208	IQ	OPC	0.0738926	1.961
chr16:53440724-53441224	chr16:53474636-53475136	CHD9	rs62048518	#N/A	chr16:53474693	IQ	OPC	0.0738926	1.961
chr22:39410067-39410567	chr22:39806072-39806572	SYNGR1	rs6001582	#N/A	chr22:39806153	IQ	OPC	0.0738926	1.961
chr22:39451767-39452267	chr22:39847772-39848272	RPL3	rs5757682	#N/A	chr22:39848259	IQ	OPC	0.0738926	1.961
chr3:49217792-49218292	chr3:49255225-49255725	RHOA	rs35060561	#N/A	chr3:49255503	IQ	Oligodendrocyte	0.270073	0.6777
chr3:50213317-50213817	chr3:50250750-50251250	SEMA3B	rs2282749	#N/A	chr3:50250837	IQ	Oligodendrocyte	0.270073	0.6777
chr7:44767984-44768484	chr7:44807583-44808083	PPIA	rs1050327	#N/A	chr7:44808017	IQ	Oligodendrocyte	0.270073	0.6777
chr17:58527837-58528337	chr17:56605198-56605698	SEPTIN4	rs11870671	#N/A	chr17:56605360	IQ	Oligodendrocyte	0.270073	0.6777
chr17:58531798-58532298	chr17:56609159-56609659	SEPTIN4	rs11869828	#N/A	chr17:56609525	IQ	Oligodendrocyte	0.270073	0.6777
chr18:53106034-53106534	chr18:50632404-50632904	DCC	rs7235008	#N/A	chr18:50632813	IQ	Oligodendrocyte	0.270073	0.6777
chr18:53426708-53427208	chr18:50953078-50953578	DCC	rs1039452	#N/A	chr18:50953078	IQ	Oligodendrocyte	0.270073	0.6777
chr18:53426708-53427208	chr18:50953078-50953578	DCC	rs11659175	#N/A	chr18:50953236	IQ	Oligodendrocyte	0.270073	0.6777
chr18:53426708-53427208	chr18:50953078-50953578	DCC	rs12606422	#N/A	chr18:50953301	IQ	Oligodendrocyte	0.270073	0.6777
chr22:41373620-41374120	chr22:41769624-41770124	CHADL	rs113795690	#N/A	chr22:41770056	IQ	Oligodendrocyte	0.270073	0.6777
chr14:103628013-103628513	chr14:104094350-104094850	ZFYVE21	chr14:103849715-104537680	#N/A	chr14:103849715-104537680	SCZ	Astrocyte	0.153485	1.1785
chr22:41544332-41544832	chr22:41940336-41940836	CSDC2	chr22:41027819-42386534	#N/A	chr22:41027819-42386534	SCZ	Astrocyte	0.153485	1.1785
chr22:41468665-41469165	chr22:41864669-41865169	CSDC2	chr22:41027819-42386534	#N/A	chr22:41027819-42386534	SCZ	Astrocyte	0.153485	1.1785
chr22:41448307-41448807	chr22:41844311-41844811	CSDC2	chr22:41027819-42386534	#N/A	chr22:41027819-42386534	SCZ	Astrocyte	0.153485	1.1785
chr22:41413711-41414211	chr22:41809715-41810215	CSDC2	chr22:41027819-42386534	#N/A	chr22:41027819-42386534	SCZ	Astrocyte	0.153485	1.1785
chr3:53045260-53045760	chr3:53079276-53079776	PRKCD	chr3:52217088-53281183	#N/A	chr3:52217088-53281183	SCZ	Astrocyte	0.153485	1.1785
chr22:41544332-41544832	chr22:41940336-41940836	CSDC2	chr22:41733262-42690311	#N/A	chr22:41733262-42690311	SCZ	Astrocyte	0.153485	1.1785
chr22:41468665-41469165	chr22:41864669-41865169	CSDC2	chr22:41733262-42690311	#N/A	chr22:41733262-42690311	SCZ	Astrocyte	0.153485	1.1785
chr22:41448307-41448807	chr22:41844311-41844811	CSDC2	chr22:41733262-42690311	#N/A	chr22:41733262-42690311	SCZ	Astrocyte	0.153485	1.1785
chr22:41413711-41414211	chr22:41809715-41810215	CSDC2	chr22:41733262-42690311	#N/A	chr22:41733262-42690311	SCZ	Astrocyte	0.153485	1.1785
chr5:138575453-138575953	chr5:137911142-137911642	ETF1	chr5:137450345-137948140	#N/A	chr5:137450345-137948140	SCZ	Astrocyte	0.153485	1.1785
chr14:103628013-103628513	chr14:104094350-104094850	ZFYVE21	chr14:103793539-104511206	#N/A	chr14:103793539-104511206	SCZ	Astrocyte	0.153485	1.1785
chr12:122861585-122862085	chr12:123346132-123346632	PITPNM2	chr12:123310521-123927262	#N/A	chr12:123310521-123927262	SCZ	Excitatory	0.00019998	4.242
chr12:122945786-122946286	chr12:123430333-123430833	PITPNM2	chr12:123310521-123927262	#N/A	chr12:123310521-123927262	SCZ	Excitatory	0.00019998	4.242
chr12:122836061-122836561	chr12:123320608-123321108	ABCB9	chr12:123310521-123927262	#N/A	chr12:123310521-123927262	SCZ	Excitatory	0.00019998	4.242
chr12:123232166-123232666	chr12:123716713-123717213	MPHOSPH9	chr12:123310521-123927262	#N/A	chr12:123310521-123927262	SCZ	Excitatory	0.00019998	4.242
chr12:122841906-122842406	chr12:123326453-123326953	PITPNM2	chr12:123310521-123927262	#N/A	chr12:123310521-123927262	SCZ	Excitatory	0.00019998	4.242
chr12:110049028-110049528	chr12:110486833-110487333	IFT81	chr12:110265586-111275317	#N/A	chr12:110265586-111275317	SCZ	Excitatory	0.00019998	4.242
chr10:18425564-18426064	chr10:18714493-18714993	CACNB2	chr10:18601928-18968668	#N/A	chr10:18601928-18968668	SCZ	Excitatory	0.00019998	4.242
chr10:18652083-18652583	chr10:18941012-18941512	CACNB2	chr10:18601928-18968668	#N/A	chr10:18601928-18968668	SCZ	Excitatory	0.00019998	4.242
chr16:29960934-29961434	chr16:29972255-29972755	DOC2A	chr16:29923510-30177807	#N/A	chr16:29923510-30177807	SCZ	Excitatory	0.00019998	4.242
chr16:29972899-29973399	chr16:29984220-29984720	DOC2A	chr16:29923510-30177807	#N/A	chr16:29923510-30177807	SCZ	Excitatory	0.00019998	4.242
chr22:39533211-39533711	chr22:39929216-39929716	CACNA1I	chr22:39866938-40058186	#N/A	chr22:39866938-40058186	SCZ	Excitatory	0.00019998	4.242
chr19:19229656-19230156	chr19:19340465-19340965	NCAN	chr19:19331847-19800987	#N/A	chr19:19331847-19800987	SCZ	Excitatory	0.00019998	4.242
chr19:19254030-19254530	chr19:19364839-19365339	NCAN	chr19:19331847-19800987	#N/A	chr19:19331847-19800987	SCZ	Excitatory	0.00019998	4.242
chr19:19228962-19229462	chr19:19339771-19340271	NCAN	chr19:19331847-19800987	#N/A	chr19:19331847-19800987	SCZ	Excitatory	0.00019998	4.242
chr19:19397661-19398161	chr19:19508470-19508970	NCAN	chr19:19331847-19800987	#N/A	chr19:19331847-19800987	SCZ	Excitatory	0.00019998	4.242
chr19:19351439-19351939	chr19:19462248-19462748	NCAN	chr19:19331847-19800987	#N/A	chr19:19331847-19800987	SCZ	Excitatory	0.00019998	4.242
chr19:19225545-19226045	chr19:19336354-19336854	NCAN	chr19:19331847-19800987	#N/A	chr19:19331847-19800987	SCZ	Excitatory	0.00019998	4.242
chr19:19268383-19268883	chr19:19379192-19379692	NCAN	chr19:19331847-19800987	#N/A	chr19:19331847-19800987	SCZ	Excitatory	0.00019998	4.242
chr1:43957387-43957887	chr1:44423059-44423559	IPO13	chr1:43793214-44480093	#N/A	chr1:43793214-44480093	SCZ	Excitatory	0.00019998	4.242
chr19:30530605-30531105	chr19:31021512-31022012	ZNF536	chr19:30981639-31052274	#N/A	chr19:30981639-31052274	SCZ	Excitatory	0.00019998	4.242
chr16:58514542-58515042	chr16:58548446-58548946	NDRG4	chr16:58538662-58734713	#N/A	chr16:58538662-58734713	SCZ	Excitatory	0.00019998	4.242
chr12:2396476-2396976	chr12:2505642-2506142	CACNA1C	chr12:2456062-2523772	#N/A	chr12:2456062-2523772	SCZ	Excitatory	0.00019998	4.242
chr8:26405174-26405674	chr8:26262690-26263190	PNMA2	chr8:26119170-26279173	#N/A	chr8:26119170-26279173	SCZ	Excitatory	0.00019998	4.242
chr3:71442515-71443015	chr3:71491666-71492166	FOXP1	chr3:71481192-71679664	#N/A	chr3:71481192-71679664	SCZ	Excitatory	0.00019998	4.242
chr13:79477939-79478439	chr13:80052074-80052574	RBM26	chr13:79855297-80192906	#N/A	chr13:79855297-80192906	SCZ	Excitatory	0.00019998	4.242
chr11:65711190-65711690	chr11:65478661-65479161	SNX32	chr11:65378028-65577846	#N/A	chr11:65378028-65577846	SCZ	Excitatory	0.00019998	4.242
chr16:68243822-68244322	chr16:68277725-68278225	SMPD3	chr16:67841129-68419298	#N/A	chr16:67841129-68419298	SCZ	Excitatory	0.00019998	4.242
chr6:30654146-30654646	chr6:30621923-30622423	TUBB	chr6:24988105-33842877	#N/A	chr6:24988105-33842877	SCZ	Interneuron	0.0009999	3.6263
chr6:30730835-30731335	chr6:30698612-30699112	TUBB	chr6:24988105-33842877	#N/A	chr6:24988105-33842877	SCZ	Interneuron	0.0009999	3.6263
chr6:30724998-30725498	chr6:30692775-30693275	TUBB	chr6:24988105-33842877	#N/A	chr6:24988105-33842877	SCZ	Interneuron	0.0009999	3.6263
chr2:232926989-232927489	chr2:233791699-233792199	NGEF	chr2:233550961-233814878	#N/A	chr2:233550961-233814878	SCZ	Interneuron	0.0009999	3.6263
chr12:123093052-123093552	chr12:123577599-123578099	MPHOSPH9	chr12:123310521-123927262	#N/A	chr12:123310521-123927262	SCZ	Interneuron	0.0009999	3.6263
chr12:123001737-123002237	chr12:123486284-123486784	PITPNM2	chr12:123310521-123927262	#N/A	chr12:123310521-123927262	SCZ	Interneuron	0.0009999	3.6263
chr12:123107147-123107647	chr12:123591694-123592194	PITPNM2	chr12:123310521-123927262	#N/A	chr12:123310521-123927262	SCZ	Interneuron	0.0009999	3.6263
chr12:122963006-122963506	chr12:123447553-123448053	PITPNM2	chr12:123310521-123927262	#N/A	chr12:123310521-123927262	SCZ	Interneuron	0.0009999	3.6263
chr12:123059954-123060454	chr12:123544501-123545001	PITPNM2	chr12:123310521-123927262	#N/A	chr12:123310521-123927262	SCZ	Interneuron	0.0009999	3.6263
chr12:123097525-123098025	chr12:123582072-123582572	PITPNM2	chr12:123310521-123927262	#N/A	chr12:123310521-123927262	SCZ	Interneuron	0.0009999	3.6263
chr22:41901150-41901650	chr22:42297154-42297654	SEPTIN3	chr22:42225018-42689370	#N/A	chr22:42225018-42689370	SCZ	Interneuron	0.0009999	3.6263
chr22:41959180-41959680	chr22:42355184-42355684	SEPTIN3	chr22:42225018-42689370	#N/A	chr22:42225018-42689370	SCZ	Interneuron	0.0009999	3.6263
chr12:109846425-109846925	chr12:110284230-110284730	GIT2	chr12:110265586-111275317	#N/A	chr12:110265586-111275317	SCZ	Interneuron	0.0009999	3.6263
chr12:110369143-110369643	chr12:110806948-110807448	ATP2A2	chr12:110265586-111275317	#N/A	chr12:110265586-111275317	SCZ	Interneuron	0.0009999	3.6263
chr14:103737889-103738389	chr14:104204226-104204726	PPP1R13B	chr14:103849715-104537680	#N/A	chr14:103849715-104537680	SCZ	Interneuron	0.0009999	3.6263
chr14:103721711-103722211	chr14:104188048-104188548	PPP1R13B	chr14:103849715-104537680	#N/A	chr14:103849715-104537680	SCZ	Interneuron	0.0009999	3.6263
chr14:103727028-103727528	chr14:104193365-104193865	KLC1	chr14:103849715-104537680	#N/A	chr14:103849715-104537680	SCZ	Interneuron	0.0009999	3.6263
chr11:46373352-46373852	chr11:46394902-46395402	DGKZ	chr11:46227161-47371598	#N/A	chr11:46227161-47371598	SCZ	Interneuron	0.0009999	3.6263
chr11:46387177-46387677	chr11:46408727-46409227	DGKZ	chr11:46227161-47371598	#N/A	chr11:46227161-47371598	SCZ	Interneuron	0.0009999	3.6263
chr11:46337042-46337542	chr11:46358592-46359092	DGKZ	chr11:46227161-47371598	#N/A	chr11:46227161-47371598	SCZ	Interneuron	0.0009999	3.6263
chr16:29973442-29973942	chr16:29984763-29985263	SEZ6L2	chr16:29923510-30177807	#N/A	chr16:29923510-30177807	SCZ	Interneuron	0.0009999	3.6263
chr16:30012109-30012609	chr16:30023430-30023930	DOC2A	chr16:29923510-30177807	#N/A	chr16:29923510-30177807	SCZ	Interneuron	0.0009999	3.6263
chr22:40665222-40665722	chr22:41061226-41061726	MRTFA	chr22:41027819-42386534	#N/A	chr22:41027819-42386534	SCZ	Interneuron	0.0009999	3.6263
chr22:41901150-41901650	chr22:42297154-42297654	SEPTIN3	chr22:41027819-42386534	#N/A	chr22:41027819-42386534	SCZ	Interneuron	0.0009999	3.6263
chr22:41959180-41959680	chr22:42355184-42355684	SEPTIN3	chr22:41027819-42386534	#N/A	chr22:41027819-42386534	SCZ	Interneuron	0.0009999	3.6263
chr3:53167594-53168094	chr3:53201610-53202110	SFMBT1	chr3:52217088-53281183	#N/A	chr3:52217088-53281183	SCZ	Interneuron	0.0009999	3.6263
chr19:19629261-19629761	chr19:19740070-19740570	LPAR2	chr19:19331847-19800987	#N/A	chr19:19331847-19800987	SCZ	Interneuron	0.0009999	3.6263
chr4:175876129-175876629	chr4:176797280-176797780	GPM6A	chr4:176795426-176973267	#N/A	chr4:176795426-176973267	SCZ	Interneuron	0.0009999	3.6263
chr22:41901150-41901650	chr22:42297154-42297654	SEPTIN3	chr22:41733262-42690311	#N/A	chr22:41733262-42690311	SCZ	Interneuron	0.0009999	3.6263
chr22:41959180-41959680	chr22:42355184-42355684	SEPTIN3	chr22:41733262-42690311	#N/A	chr22:41733262-42690311	SCZ	Interneuron	0.0009999	3.6263
chr17:2214879-2215379	chr17:2118173-2118673	SGSM2	chr17:2017029-2220814	#N/A	chr17:2017029-2220814	SCZ	Interneuron	0.0009999	3.6263
chr17:19377500-19378000	chr17:19280813-19281313	EPN2	chr17:18917237-19322062	#N/A	chr17:18917237-19322062	SCZ	Interneuron	0.0009999	3.6263
chr14:103737889-103738389	chr14:104204226-104204726	PPP1R13B	chr14:103793539-104511206	#N/A	chr14:103793539-104511206	SCZ	Interneuron	0.0009999	3.6263
chr14:103721711-103722211	chr14:104188048-104188548	PPP1R13B	chr14:103793539-104511206	#N/A	chr14:103793539-104511206	SCZ	Interneuron	0.0009999	3.6263
chr14:103727028-103727528	chr14:104193365-104193865	KLC1	chr14:103793539-104511206	#N/A	chr14:103793539-104511206	SCZ	Interneuron	0.0009999	3.6263
chr16:68284026-68284526	chr16:68317929-68318429	SLC7A6	chr16:67841129-68419298	#N/A	chr16:67841129-68419298	SCZ	Interneuron	0.0009999	3.6263
chr16:68362656-68363156	chr16:68396559-68397059	SLC7A6	chr16:67841129-68419298	#N/A	chr16:67841129-68419298	SCZ	Interneuron	0.0009999	3.6263
chr16:67862965-67863465	chr16:67896868-67897368	GFOD2	chr16:67841129-68419298	#N/A	chr16:67841129-68419298	SCZ	Interneuron	0.0009999	3.6263
chr16:68247307-68247807	chr16:68281210-68281710	PLA2G15	chr16:67841129-68419298	#N/A	chr16:67841129-68419298	SCZ	Interneuron	0.0009999	3.6263
chr14:59321092-59321592	chr14:59787810-59788310	DAAM1	chr14:59585932-60088992	#N/A	chr14:59585932-60088992	SCZ	Interneuron	0.0009999	3.6263
chr6:33309283-33309783	chr6:33277060-33277560	RPS18	chr6:24988105-33842877	#N/A	chr6:24988105-33842877	SCZ	OPC	0.0029997	3.1806
chr6:30616707-30617207	chr6:30584484-30584984	GNL1	chr6:24988105-33842877	#N/A	chr6:24988105-33842877	SCZ	OPC	0.0029997	3.1806
chr6:30571108-30571608	chr6:30538885-30539385	GNL1	chr6:24988105-33842877	#N/A	chr6:24988105-33842877	SCZ	OPC	0.0029997	3.1806
chr6:30881864-30882364	chr6:30849641-30850141	DDR1	chr6:24988105-33842877	#N/A	chr6:24988105-33842877	SCZ	OPC	0.0029997	3.1806
chr6:30880794-30881294	chr6:30848571-30849071	DDR1	chr6:24988105-33842877	#N/A	chr6:24988105-33842877	SCZ	OPC	0.0029997	3.1806
chr10:102795060-102795560	chr10:104554817-104555317	CNNM2	chr10:104229588-105274900	#N/A	chr10:104229588-105274900	SCZ	OPC	0.0029997	3.1806
chr12:110077709-110078209	chr12:110515514-110516014	IFT81	chr12:110265586-111275317	#N/A	chr12:110265586-111275317	SCZ	OPC	0.0029997	3.1806
chr12:110014354-110014854	chr12:110452159-110452659	IFT81	chr12:110265586-111275317	#N/A	chr12:110265586-111275317	SCZ	OPC	0.0029997	3.1806
chr12:109996162-109996662	chr12:110433967-110434467	IFT81	chr12:110265586-111275317	#N/A	chr12:110265586-111275317	SCZ	OPC	0.0029997	3.1806
chr12:110049028-110049528	chr12:110486833-110487333	IFT81	chr12:110265586-111275317	#N/A	chr12:110265586-111275317	SCZ	OPC	0.0029997	3.1806
chr12:109863784-109864284	chr12:110301589-110302089	GLTP	chr12:110265586-111275317	#N/A	chr12:110265586-111275317	SCZ	OPC	0.0029997	3.1806
chr12:109840502-109841002	chr12:110278307-110278807	GLTP	chr12:110265586-111275317	#N/A	chr12:110265586-111275317	SCZ	OPC	0.0029997	3.1806
chr11:46281217-46281717	chr11:46302768-46303268	CREB3L1	chr11:46227161-47371598	#N/A	chr11:46227161-47371598	SCZ	OPC	0.0029997	3.1806
chr2:197626190-197626690	chr2:198490914-198491414	HSPE1	chr2:198144002-198954774	#N/A	chr2:198144002-198954774	SCZ	OPC	0.0029997	3.1806
chr22:41415512-41416012	chr22:41811516-41812016	TOB2	chr22:41027819-42386534	#N/A	chr22:41027819-42386534	SCZ	OPC	0.0029997	3.1806
chr1:43648998-43649498	chr1:44114669-44115169	ST3GAL3	chr1:43793214-44480093	#N/A	chr1:43793214-44480093	SCZ	OPC	0.0029997	3.1806
chr1:43996178-43996678	chr1:44461850-44462350	ST3GAL3	chr1:43793214-44480093	#N/A	chr1:43793214-44480093	SCZ	OPC	0.0029997	3.1806
chr1:43968951-43969451	chr1:44434623-44435123	ST3GAL3	chr1:43793214-44480093	#N/A	chr1:43793214-44480093	SCZ	OPC	0.0029997	3.1806
chr22:41415512-41416012	chr22:41811516-41812016	TOB2	chr22:41733262-42690311	#N/A	chr22:41733262-42690311	SCZ	OPC	0.0029997	3.1806
chr1:150965951-150966451	chr1:150938427-150938927	CERS2	chr1:149998923-151115887	#N/A	chr1:149998923-151115887	SCZ	OPC	0.0029997	3.1806
chr3:71442515-71443015	chr3:71491666-71492166	FOXP1	chr3:71481192-71679664	#N/A	chr3:71481192-71679664	SCZ	OPC	0.0029997	3.1806
chr3:71583627-71584127	chr3:71632778-71633278	EIF4E3	chr3:71481192-71679664	#N/A	chr3:71481192-71679664	SCZ	OPC	0.0029997	3.1806
chr17:19377500-19378000	chr17:19280813-19281313	EPN2	chr17:18917237-19322062	#N/A	chr17:18917237-19322062	SCZ	OPC	0.0029997	3.1806
chr17:19264561-19265061	chr17:19167874-19168374	EPN2	chr17:18917237-19322062	#N/A	chr17:18917237-19322062	SCZ	OPC	0.0029997	3.1806
chr14:103332825-103333325	chr14:103799162-103799662	MARK3	chr14:103793539-104511206	#N/A	chr14:103793539-104511206	SCZ	OPC	0.0029997	3.1806
chr11:65721047-65721547	chr11:65488518-65489018	CFL1	chr11:65378028-65577846	#N/A	chr11:65378028-65577846	SCZ	OPC	0.0029997	3.1806
chr11:65692863-65693363	chr11:65460334-65460834	CFL1	chr11:65378028-65577846	#N/A	chr11:65378028-65577846	SCZ	OPC	0.0029997	3.1806
chr8:8398646-8399146	chr8:8256156-8256656	PRAG1	chr8:8092025-10283602	#N/A	chr8:8092025-10283602	SCZ	OPC	0.0029997	3.1806
chr22:39451767-39452267	chr22:39847772-39848272	RPL3	chr22:39838892-39856356	#N/A	chr22:39838892-39856356	SCZ	OPC	0.0029997	3.1806
chr6:30889802-30890302	chr6:30857579-30858079	DDR1	chr6:24988105-33842877	#N/A	chr6:24988105-33842877	SCZ	Oligodendrocyte	0.00149985	3.172
chr6:32274134-32274634	chr6:32241911-32242411	RNF5	chr6:24988105-33842877	#N/A	chr6:24988105-33842877	SCZ	Oligodendrocyte	0.00149985	3.172
chr6:32163610-32164110	chr6:32131387-32131887	RNF5	chr6:24988105-33842877	#N/A	chr6:24988105-33842877	SCZ	Oligodendrocyte	0.00149985	3.172
chr6:29661073-29661573	chr6:29628850-29629350	MOG	chr6:24988105-33842877	#N/A	chr6:24988105-33842877	SCZ	Oligodendrocyte	0.00149985	3.172
chr6:29672356-29672856	chr6:29640133-29640633	MOG	chr6:24988105-33842877	#N/A	chr6:24988105-33842877	SCZ	Oligodendrocyte	0.00149985	3.172
chr6:33730633-33731133	chr6:33698410-33698910	IP6K3	chr6:24988105-33842877	#N/A	chr6:24988105-33842877	SCZ	Oligodendrocyte	0.00149985	3.172
chr6:30888428-30888928	chr6:30856205-30856705	DDR1	chr6:24988105-33842877	#N/A	chr6:24988105-33842877	SCZ	Oligodendrocyte	0.00149985	3.172
chr6:33731136-33731636	chr6:33698913-33699413	IP6K3	chr6:24988105-33842877	#N/A	chr6:24988105-33842877	SCZ	Oligodendrocyte	0.00149985	3.172
chr6:33610727-33611227	chr6:33578504-33579004	IP6K3	chr6:24988105-33842877	#N/A	chr6:24988105-33842877	SCZ	Oligodendrocyte	0.00149985	3.172
chr6:29602950-29603450	chr6:29570727-29571227	MOG	chr6:24988105-33842877	#N/A	chr6:24988105-33842877	SCZ	Oligodendrocyte	0.00149985	3.172
chr6:30881864-30882364	chr6:30849641-30850141	DDR1	chr6:24988105-33842877	#N/A	chr6:24988105-33842877	SCZ	Oligodendrocyte	0.00149985	3.172
chr6:29670742-29671242	chr6:29638519-29639019	MOG	chr6:24988105-33842877	#N/A	chr6:24988105-33842877	SCZ	Oligodendrocyte	0.00149985	3.172
chr6:32151088-32151588	chr6:32118865-32119365	RNF5	chr6:24988105-33842877	#N/A	chr6:24988105-33842877	SCZ	Oligodendrocyte	0.00149985	3.172
chr6:30880794-30881294	chr6:30848571-30849071	DDR1	chr6:24988105-33842877	#N/A	chr6:24988105-33842877	SCZ	Oligodendrocyte	0.00149985	3.172
chr6:29685683-29686183	chr6:29653460-29653960	MOG	chr6:24988105-33842877	#N/A	chr6:24988105-33842877	SCZ	Oligodendrocyte	0.00149985	3.172
chr6:33746697-33747197	chr6:33714474-33714974	IP6K3	chr6:24988105-33842877	#N/A	chr6:24988105-33842877	SCZ	Oligodendrocyte	0.00149985	3.172
chr6:30748504-30749004	chr6:30716281-30716781	DDR1	chr6:24988105-33842877	#N/A	chr6:24988105-33842877	SCZ	Oligodendrocyte	0.00149985	3.172
chr6:33375187-33375687	chr6:33342964-33343464	CUTA	chr6:24988105-33842877	#N/A	chr6:24988105-33842877	SCZ	Oligodendrocyte	0.00149985	3.172
chr6:30730835-30731335	chr6:30698612-30699112	DDR1	chr6:24988105-33842877	#N/A	chr6:24988105-33842877	SCZ	Oligodendrocyte	0.00149985	3.172
chr6:30732456-30732956	chr6:30700233-30700733	DDR1	chr6:24988105-33842877	#N/A	chr6:24988105-33842877	SCZ	Oligodendrocyte	0.00149985	3.172
chr7:2101577-2102077	chr7:2141212-2141712	NUDT1	chr7:1851205-2343621	#N/A	chr7:1851205-2343621	SCZ	Oligodendrocyte	0.00149985	3.172
chr7:2107993-2108493	chr7:2147628-2148128	NUDT1	chr7:1851205-2343621	#N/A	chr7:1851205-2343621	SCZ	Oligodendrocyte	0.00149985	3.172
chr7:2163080-2163580	chr7:2202715-2203215	NUDT1	chr7:1851205-2343621	#N/A	chr7:1851205-2343621	SCZ	Oligodendrocyte	0.00149985	3.172
chr7:2110905-2111405	chr7:2150540-2151040	NUDT1	chr7:1851205-2343621	#N/A	chr7:1851205-2343621	SCZ	Oligodendrocyte	0.00149985	3.172
chr7:2108538-2109038	chr7:2148173-2148673	NUDT1	chr7:1851205-2343621	#N/A	chr7:1851205-2343621	SCZ	Oligodendrocyte	0.00149985	3.172
chr20:38809905-38810405	chr20:37438548-37439048	PPP1R16B	chr20:37277618-37512698	#N/A	chr20:37277618-37512698	SCZ	Oligodendrocyte	0.00149985	3.172
chr20:38883947-38884447	chr20:37512590-37513090	PPP1R16B	chr20:37277618-37512698	#N/A	chr20:37277618-37512698	SCZ	Oligodendrocyte	0.00149985	3.172
chr20:38804899-38805399	chr20:37433542-37434042	PPP1R16B	chr20:37277618-37512698	#N/A	chr20:37277618-37512698	SCZ	Oligodendrocyte	0.00149985	3.172
chr20:38673886-38674386	chr20:37302529-37303029	PPP1R16B	chr20:37277618-37512698	#N/A	chr20:37277618-37512698	SCZ	Oligodendrocyte	0.00149985	3.172
chr20:38841188-38841688	chr20:37469831-37470331	PPP1R16B	chr20:37277618-37512698	#N/A	chr20:37277618-37512698	SCZ	Oligodendrocyte	0.00149985	3.172
chr20:38835123-38835623	chr20:37463766-37464266	PPP1R16B	chr20:37277618-37512698	#N/A	chr20:37277618-37512698	SCZ	Oligodendrocyte	0.00149985	3.172
chr20:38819844-38820344	chr20:37448487-37448987	PPP1R16B	chr20:37277618-37512698	#N/A	chr20:37277618-37512698	SCZ	Oligodendrocyte	0.00149985	3.172
chr20:38831009-38831509	chr20:37459652-37460152	PPP1R16B	chr20:37277618-37512698	#N/A	chr20:37277618-37512698	SCZ	Oligodendrocyte	0.00149985	3.172
chr20:38674404-38674904	chr20:37303047-37303547	PPP1R16B	chr20:37277618-37512698	#N/A	chr20:37277618-37512698	SCZ	Oligodendrocyte	0.00149985	3.172
chr12:110074203-110074703	chr12:110512008-110512508	C12orf76	chr12:110265586-111275317	#N/A	chr12:110265586-111275317	SCZ	Oligodendrocyte	0.00149985	3.172
chr12:109863784-109864284	chr12:110301589-110302089	GLTP	chr12:110265586-111275317	#N/A	chr12:110265586-111275317	SCZ	Oligodendrocyte	0.00149985	3.172
chr12:110203588-110204088	chr12:110641393-110641893	C12orf76	chr12:110265586-111275317	#N/A	chr12:110265586-111275317	SCZ	Oligodendrocyte	0.00149985	3.172
chr12:110073415-110073915	chr12:110511220-110511720	C12orf76	chr12:110265586-111275317	#N/A	chr12:110265586-111275317	SCZ	Oligodendrocyte	0.00149985	3.172
chr12:109869585-109870085	chr12:110307390-110307890	FAM222A	chr12:110265586-111275317	#N/A	chr12:110265586-111275317	SCZ	Oligodendrocyte	0.00149985	3.172
chr12:110183295-110183795	chr12:110621100-110621600	C12orf76	chr12:110265586-111275317	#N/A	chr12:110265586-111275317	SCZ	Oligodendrocyte	0.00149985	3.172
chr12:109840502-109841002	chr12:110278307-110278807	GLTP	chr12:110265586-111275317	#N/A	chr12:110265586-111275317	SCZ	Oligodendrocyte	0.00149985	3.172
chr12:109853768-109854268	chr12:110291573-110292073	FAM222A	chr12:110265586-111275317	#N/A	chr12:110265586-111275317	SCZ	Oligodendrocyte	0.00149985	3.172
chr12:110639635-110640135	chr12:111077440-111077940	PPP1CC	chr12:110265586-111275317	#N/A	chr12:110265586-111275317	SCZ	Oligodendrocyte	0.00149985	3.172
chr12:110079631-110080131	chr12:110517436-110517936	C12orf76	chr12:110265586-111275317	#N/A	chr12:110265586-111275317	SCZ	Oligodendrocyte	0.00149985	3.172
chr12:110060139-110060639	chr12:110497944-110498444	C12orf76	chr12:110265586-111275317	#N/A	chr12:110265586-111275317	SCZ	Oligodendrocyte	0.00149985	3.172
chr12:109947356-109947856	chr12:110385161-110385661	GLTP	chr12:110265586-111275317	#N/A	chr12:110265586-111275317	SCZ	Oligodendrocyte	0.00149985	3.172
chr12:109944914-109945414	chr12:110382719-110383219	GLTP	chr12:110265586-111275317	#N/A	chr12:110265586-111275317	SCZ	Oligodendrocyte	0.00149985	3.172
chr12:110124610-110125110	chr12:110562415-110562915	C12orf76	chr12:110265586-111275317	#N/A	chr12:110265586-111275317	SCZ	Oligodendrocyte	0.00149985	3.172
chr12:109877770-109878270	chr12:110315575-110316075	GLTP	chr12:110265586-111275317	#N/A	chr12:110265586-111275317	SCZ	Oligodendrocyte	0.00149985	3.172
chr12:109828092-109828592	chr12:110265897-110266397	FAM222A	chr12:110265586-111275317	#N/A	chr12:110265586-111275317	SCZ	Oligodendrocyte	0.00149985	3.172
chr7:86643575-86644075	chr7:86272891-86273391	GRM3	chr7:85924492-86580674	#N/A	chr7:85924492-86580674	SCZ	Oligodendrocyte	0.00149985	3.172
chr7:86900789-86901289	chr7:86530105-86530605	GRM3	chr7:85924492-86580674	#N/A	chr7:85924492-86580674	SCZ	Oligodendrocyte	0.00149985	3.172
chr11:133934729-133935229	chr11:133804624-133805124	JAM3	chr11:133792743-133853694	#N/A	chr11:133792743-133853694	SCZ	Oligodendrocyte	0.00149985	3.172
chr11:133922543-133923043	chr11:133792438-133792938	JAM3	chr11:133792743-133853694	#N/A	chr11:133792743-133853694	SCZ	Oligodendrocyte	0.00149985	3.172
chr11:133969005-133969505	chr11:133838900-133839400	JAM3	chr11:133792743-133853694	#N/A	chr11:133792743-133853694	SCZ	Oligodendrocyte	0.00149985	3.172
chr2:197674452-197674952	chr2:198539176-198539676	RFTN2	chr2:198144002-198954774	#N/A	chr2:198144002-198954774	SCZ	Oligodendrocyte	0.00149985	3.172
chr2:197577411-197577911	chr2:198442135-198442635	RFTN2	chr2:198144002-198954774	#N/A	chr2:198144002-198954774	SCZ	Oligodendrocyte	0.00149985	3.172
chr2:197626190-197626690	chr2:198490914-198491414	RFTN2	chr2:198144002-198954774	#N/A	chr2:198144002-198954774	SCZ	Oligodendrocyte	0.00149985	3.172
chr2:197627957-197628457	chr2:198492681-198493181	RFTN2	chr2:198144002-198954774	#N/A	chr2:198144002-198954774	SCZ	Oligodendrocyte	0.00149985	3.172
chr2:197675697-197676197	chr2:198540421-198540921	RFTN2	chr2:198144002-198954774	#N/A	chr2:198144002-198954774	SCZ	Oligodendrocyte	0.00149985	3.172
chr2:197673010-197673510	chr2:198537734-198538234	RFTN2	chr2:198144002-198954774	#N/A	chr2:198144002-198954774	SCZ	Oligodendrocyte	0.00149985	3.172
chr2:197515169-197515669	chr2:198379893-198380393	RFTN2	chr2:198144002-198954774	#N/A	chr2:198144002-198954774	SCZ	Oligodendrocyte	0.00149985	3.172
chr16:30066278-30066778	chr16:30077599-30078099	ASPHD1	chr16:29923510-30177807	#N/A	chr16:29923510-30177807	SCZ	Oligodendrocyte	0.00149985	3.172
chr16:30064719-30065219	chr16:30076040-30076540	ASPHD1	chr16:29923510-30177807	#N/A	chr16:29923510-30177807	SCZ	Oligodendrocyte	0.00149985	3.172
chr16:29961757-29962257	chr16:29973078-29973578	ASPHD1	chr16:29923510-30177807	#N/A	chr16:29923510-30177807	SCZ	Oligodendrocyte	0.00149985	3.172
chr16:30063943-30064443	chr16:30075264-30075764	ASPHD1	chr16:29923510-30177807	#N/A	chr16:29923510-30177807	SCZ	Oligodendrocyte	0.00149985	3.172
chr16:29925481-29925981	chr16:29936802-29937302	ASPHD1	chr16:29923510-30177807	#N/A	chr16:29923510-30177807	SCZ	Oligodendrocyte	0.00149985	3.172
chr16:30065376-30065876	chr16:30076697-30077197	ASPHD1	chr16:29923510-30177807	#N/A	chr16:29923510-30177807	SCZ	Oligodendrocyte	0.00149985	3.172
chr22:41544332-41544832	chr22:41940336-41940836	TOB2	chr22:41027819-42386534	#N/A	chr22:41027819-42386534	SCZ	Oligodendrocyte	0.00149985	3.172
chr22:41538517-41539017	chr22:41934521-41935021	TOB2	chr22:41027819-42386534	#N/A	chr22:41027819-42386534	SCZ	Oligodendrocyte	0.00149985	3.172
chr22:41481219-41481719	chr22:41877223-41877723	TOB2	chr22:41027819-42386534	#N/A	chr22:41027819-42386534	SCZ	Oligodendrocyte	0.00149985	3.172
chr22:41273532-41274032	chr22:41669536-41670036	CHADL	chr22:41027819-42386534	#N/A	chr22:41027819-42386534	SCZ	Oligodendrocyte	0.00149985	3.172
chr22:41275852-41276352	chr22:41671856-41672356	CHADL	chr22:41027819-42386534	#N/A	chr22:41027819-42386534	SCZ	Oligodendrocyte	0.00149985	3.172
chr22:41222767-41223267	chr22:41618771-41619271	CHADL	chr22:41027819-42386534	#N/A	chr22:41027819-42386534	SCZ	Oligodendrocyte	0.00149985	3.172
chr22:41274810-41275310	chr22:41670814-41671314	CHADL	chr22:41027819-42386534	#N/A	chr22:41027819-42386534	SCZ	Oligodendrocyte	0.00149985	3.172
chr22:41373620-41374120	chr22:41769624-41770124	CHADL	chr22:41027819-42386534	#N/A	chr22:41027819-42386534	SCZ	Oligodendrocyte	0.00149985	3.172
chr22:41320555-41321055	chr22:41716559-41717059	CHADL	chr22:41027819-42386534	#N/A	chr22:41027819-42386534	SCZ	Oligodendrocyte	0.00149985	3.172
chr22:41228747-41229247	chr22:41624751-41625251	CHADL	chr22:41027819-42386534	#N/A	chr22:41027819-42386534	SCZ	Oligodendrocyte	0.00149985	3.172
chr22:41222055-41222555	chr22:41618059-41618559	CHADL	chr22:41027819-42386534	#N/A	chr22:41027819-42386534	SCZ	Oligodendrocyte	0.00149985	3.172
chr22:41240744-41241244	chr22:41636748-41637248	CHADL	chr22:41027819-42386534	#N/A	chr22:41027819-42386534	SCZ	Oligodendrocyte	0.00149985	3.172
chr22:41444258-41444758	chr22:41840262-41840762	TOB2	chr22:41027819-42386534	#N/A	chr22:41027819-42386534	SCZ	Oligodendrocyte	0.00149985	3.172
chr22:41563177-41563677	chr22:41959181-41959681	TOB2	chr22:41027819-42386534	#N/A	chr22:41027819-42386534	SCZ	Oligodendrocyte	0.00149985	3.172
chr22:41305608-41306108	chr22:41701612-41702112	CHADL	chr22:41027819-42386534	#N/A	chr22:41027819-42386534	SCZ	Oligodendrocyte	0.00149985	3.172
chr22:41561593-41562093	chr22:41957597-41958097	TOB2	chr22:41027819-42386534	#N/A	chr22:41027819-42386534	SCZ	Oligodendrocyte	0.00149985	3.172
chr3:136258203-136258703	chr3:135977045-135977545	PCCB	chr3:135669219-136752653	#N/A	chr3:135669219-136752653	SCZ	Oligodendrocyte	0.00149985	3.172
chr3:136255607-136256107	chr3:135974449-135974949	PCCB	chr3:135669219-136752653	#N/A	chr3:135669219-136752653	SCZ	Oligodendrocyte	0.00149985	3.172
chr3:135966053-135966553	chr3:135684895-135685395	PPP2R3A	chr3:135669219-136752653	#N/A	chr3:135669219-136752653	SCZ	Oligodendrocyte	0.00149985	3.172
chr19:19618488-19618988	chr19:19729297-19729797	ZNF506	chr19:19331847-19800987	#N/A	chr19:19331847-19800987	SCZ	Oligodendrocyte	0.00149985	3.172
chr1:43957387-43957887	chr1:44423059-44423559	IPO13	chr1:43793214-44480093	#N/A	chr1:43793214-44480093	SCZ	Oligodendrocyte	0.00149985	3.172
chr1:44013893-44014393	chr1:44479565-44480065	SLC6A9	chr1:43793214-44480093	#N/A	chr1:43793214-44480093	SCZ	Oligodendrocyte	0.00149985	3.172
chr1:43962189-43962689	chr1:44427861-44428361	SLC6A9	chr1:43793214-44480093	#N/A	chr1:43793214-44480093	SCZ	Oligodendrocyte	0.00149985	3.172
chr1:43958529-43959029	chr1:44424201-44424701	IPO13	chr1:43793214-44480093	#N/A	chr1:43793214-44480093	SCZ	Oligodendrocyte	0.00149985	3.172
chr1:43953991-43954491	chr1:44419663-44420163	IPO13	chr1:43793214-44480093	#N/A	chr1:43793214-44480093	SCZ	Oligodendrocyte	0.00149985	3.172
chr1:44010906-44011406	chr1:44476578-44477078	SLC6A9	chr1:43793214-44480093	#N/A	chr1:43793214-44480093	SCZ	Oligodendrocyte	0.00149985	3.172
chr1:43948218-43948718	chr1:44413890-44414390	IPO13	chr1:43793214-44480093	#N/A	chr1:43793214-44480093	SCZ	Oligodendrocyte	0.00149985	3.172
chr1:43948725-43949225	chr1:44414397-44414897	IPO13	chr1:43793214-44480093	#N/A	chr1:43793214-44480093	SCZ	Oligodendrocyte	0.00149985	3.172
chr22:41544332-41544832	chr22:41940336-41940836	TOB2	chr22:41733262-42690311	#N/A	chr22:41733262-42690311	SCZ	Oligodendrocyte	0.00149985	3.172
chr22:41538517-41539017	chr22:41934521-41935021	TOB2	chr22:41733262-42690311	#N/A	chr22:41733262-42690311	SCZ	Oligodendrocyte	0.00149985	3.172
chr22:41481219-41481719	chr22:41877223-41877723	TOB2	chr22:41733262-42690311	#N/A	chr22:41733262-42690311	SCZ	Oligodendrocyte	0.00149985	3.172
chr22:41373620-41374120	chr22:41769624-41770124	CHADL	chr22:41733262-42690311	#N/A	chr22:41733262-42690311	SCZ	Oligodendrocyte	0.00149985	3.172
chr22:41444258-41444758	chr22:41840262-41840762	TOB2	chr22:41733262-42690311	#N/A	chr22:41733262-42690311	SCZ	Oligodendrocyte	0.00149985	3.172
chr22:41563177-41563677	chr22:41959181-41959681	TOB2	chr22:41733262-42690311	#N/A	chr22:41733262-42690311	SCZ	Oligodendrocyte	0.00149985	3.172
chr22:41561593-41562093	chr22:41957597-41958097	TOB2	chr22:41733262-42690311	#N/A	chr22:41733262-42690311	SCZ	Oligodendrocyte	0.00149985	3.172
chr7:104982769-104983269	chr7:104623216-104623716	LHFPL3	chr7:104471787-105064593	#N/A	chr7:104471787-105064593	SCZ	Oligodendrocyte	0.00149985	3.172
chr7:104977173-104977673	chr7:104617620-104618120	LHFPL3	chr7:104471787-105064593	#N/A	chr7:104471787-105064593	SCZ	Oligodendrocyte	0.00149985	3.172
chr7:137328315-137328815	chr7:137013062-137013562	PTN	chr7:137010589-137093743	#N/A	chr7:137010589-137093743	SCZ	Oligodendrocyte	0.00149985	3.172
chr19:30530605-30531105	chr19:31021512-31022012	ZNF536	chr19:30981639-31052274	#N/A	chr19:30981639-31052274	SCZ	Oligodendrocyte	0.00149985	3.172
chr1:150998869-150999369	chr1:150971345-150971845	CERS2	chr1:149998923-151115887	#N/A	chr1:149998923-151115887	SCZ	Oligodendrocyte	0.00149985	3.172
chr1:150968465-150968965	chr1:150940941-150941441	CERS2	chr1:149998923-151115887	#N/A	chr1:149998923-151115887	SCZ	Oligodendrocyte	0.00149985	3.172
chr1:150995854-150996354	chr1:150968330-150968830	CERS2	chr1:149998923-151115887	#N/A	chr1:149998923-151115887	SCZ	Oligodendrocyte	0.00149985	3.172
chr1:151006580-151007080	chr1:150979056-150979556	CERS2	chr1:149998923-151115887	#N/A	chr1:149998923-151115887	SCZ	Oligodendrocyte	0.00149985	3.172
chr1:150965951-150966451	chr1:150938427-150938927	CERS2	chr1:149998923-151115887	#N/A	chr1:149998923-151115887	SCZ	Oligodendrocyte	0.00149985	3.172
chr5:138491935-138492435	chr5:137827624-137828124	CTNNA1	chr5:137450345-137948140	#N/A	chr5:137450345-137948140	SCZ	Oligodendrocyte	0.00149985	3.172
chr5:138465010-138465510	chr5:137800699-137801199	CTNNA1	chr5:137450345-137948140	#N/A	chr5:137450345-137948140	SCZ	Oligodendrocyte	0.00149985	3.172
chr7:86643575-86644075	chr7:86272891-86273391	GRM3	chr7:85575489-87275389	#N/A	chr7:85575489-87275389	SCZ	Oligodendrocyte	0.00149985	3.172
chr7:86900789-86901289	chr7:86530105-86530605	GRM3	chr7:85575489-87275389	#N/A	chr7:85575489-87275389	SCZ	Oligodendrocyte	0.00149985	3.172
chr11:24500464-24500964	chr11:24522010-24522510	LUZP2	chr11:24264778-24533962	#N/A	chr11:24264778-24533962	SCZ	Oligodendrocyte	0.00149985	3.172
chr8:27402976-27403476	chr8:27260493-27260993	STMN4	chr8:27186652-27330813	#N/A	chr8:27186652-27330813	SCZ	Oligodendrocyte	0.00149985	3.172
chr8:26271618-26272118	chr8:26129134-26129634	PPP2R2A	chr8:26119170-26279173	#N/A	chr8:26119170-26279173	SCZ	Oligodendrocyte	0.00149985	3.172
chr8:26358762-26359262	chr8:26216278-26216778	PPP2R2A	chr8:26119170-26279173	#N/A	chr8:26119170-26279173	SCZ	Oligodendrocyte	0.00149985	3.172
chr8:26383480-26383980	chr8:26240996-26241496	BNIP3L	chr8:26119170-26279173	#N/A	chr8:26119170-26279173	SCZ	Oligodendrocyte	0.00149985	3.172
chr17:19377500-19378000	chr17:19280813-19281313	EPN2	chr17:18917237-19322062	#N/A	chr17:18917237-19322062	SCZ	Oligodendrocyte	0.00149985	3.172
chr17:19294441-19294941	chr17:19197754-19198254	EPN2	chr17:18917237-19322062	#N/A	chr17:18917237-19322062	SCZ	Oligodendrocyte	0.00149985	3.172
chr17:19271635-19272135	chr17:19174948-19175448	EPN2	chr17:18917237-19322062	#N/A	chr17:18917237-19322062	SCZ	Oligodendrocyte	0.00149985	3.172
chr17:19411622-19412122	chr17:19314935-19315435	EPN2	chr17:18917237-19322062	#N/A	chr17:18917237-19322062	SCZ	Oligodendrocyte	0.00149985	3.172
chr17:19264561-19265061	chr17:19167874-19168374	EPN2	chr17:18917237-19322062	#N/A	chr17:18917237-19322062	SCZ	Oligodendrocyte	0.00149985	3.172
chr17:19384635-19385135	chr17:19287948-19288448	EPN2	chr17:18917237-19322062	#N/A	chr17:18917237-19322062	SCZ	Oligodendrocyte	0.00149985	3.172
chr11:65779907-65780407	chr11:65547378-65547878	CFL1	chr11:65378028-65577846	#N/A	chr11:65378028-65577846	SCZ	Oligodendrocyte	0.00149985	3.172
chr11:65695756-65696256	chr11:65463227-65463727	CFL1	chr11:65378028-65577846	#N/A	chr11:65378028-65577846	SCZ	Oligodendrocyte	0.00149985	3.172
chr1:200302147-200302647	chr1:200271275-200271775	ZNF281	chr1:200250436-200421466	#N/A	chr1:200250436-200421466	SCZ	Oligodendrocyte	0.00149985	3.172
chr1:200362368-200362868	chr1:200331496-200331996	ZNF281	chr1:200250436-200421466	#N/A	chr1:200250436-200421466	SCZ	Oligodendrocyte	0.00149985	3.172
chr1:200373659-200374159	chr1:200342787-200343287	ZNF281	chr1:200250436-200421466	#N/A	chr1:200250436-200421466	SCZ	Oligodendrocyte	0.00149985	3.172
chr22:41413711-41414211	chr22:41809715-41810215	CSDC2	rs132920	#N/A	chr22:41810170	Neuroticism	Astrocyte	0.129287	1.3934
chr22:41448307-41448807	chr22:41844311-41844811	CSDC2	rs202657	#N/A	chr22:41844786	Neuroticism	Astrocyte	0.129287	1.3934
chr11:47367768-47368268	chr11:47389319-47389819	CELF1	rs34937994	#N/A	chr11:47389638	Neuroticism	Interneuron	0.0981902	1.6715
chr11:47532713-47533213	chr11:47554265-47554765	CELF1	rs10742814	#N/A	chr11:47554337	Neuroticism	Interneuron	0.0981902	1.6715
chr16:31011037-31011537	chr16:31022358-31022858	STX1B	rs72800847	#N/A	chr16:31022639	Neuroticism	Interneuron	0.0981902	1.6715
chr17:81077143-81077643	chr17:79050943-79051443	BAIAP2	rs4969244	#N/A	chr17:79050991	Neuroticism	Interneuron	0.0981902	1.6715
chr14:74875833-74876333	chr14:75342536-75343036	YLPM1	rs61978932	#N/A	chr14:75342954	Neuroticism	OPC	0.0290971	2.9366
chr17:46156337-46156837	chr17:44233703-44234203	MAPT	rs17662235	#N/A	chr17:44233776	Neuroticism	OPC	0.0290971	2.9366
chr17:46156337-46156837	chr17:44233703-44234203	MAPT	rs17585214	#N/A	chr17:44233811	Neuroticism	OPC	0.0290971	2.9366
chr17:46156337-46156837	chr17:44233703-44234203	MAPT	rs1528074	#N/A	chr17:44234060	Neuroticism	OPC	0.0290971	2.9366
chr22:41415512-41416012	chr22:41811516-41812016	TOB2	rs202659	#N/A	chr22:41811620	Neuroticism	OPC	0.0290971	2.9366
chr3:50278437-50278937	chr3:50315868-50316368	SEMA3B	rs6776145	#N/A	chr3:50316119	Neuroticism	Oligodendrocyte	0.080392	1.6642
chr6:29602950-29603450	chr6:29570727-29571227	MOG	rs2267633	#N/A	chr6:29570841	Neuroticism	Oligodendrocyte	0.080392	1.6642
chr12:109572013-109572513	chr12:110009818-110010318	FAM222A	rs2111216	#N/A	chr12:110010151	Neuroticism	Oligodendrocyte	0.080392	1.6642
chr12:109600357-109600857	chr12:110038162-110038662	FAM222A	rs11609896	#N/A	chr12:110038454	Neuroticism	Oligodendrocyte	0.080392	1.6642
chr12:109604257-109604757	chr12:110042062-110042562	FAM222A	rs10161126	#N/A	chr12:110042348	Neuroticism	Oligodendrocyte	0.080392	1.6642
chr12:109618066-109618566	chr12:110055871-110056371	FAM222A	rs7965152	#N/A	chr12:110056331	Neuroticism	Oligodendrocyte	0.080392	1.6642
chr20:34823188-34823688	chr20:33410991-33411491	PIGU	rs59308327	#N/A	chr20:33411048	Neuroticism	Oligodendrocyte	0.080392	1.6642
chr22:41222767-41223267	chr22:41618771-41619271	CHADL	rs5758266	#N/A	chr22:41618880	Neuroticism	Oligodendrocyte	0.080392	1.6642
chr22:41240744-41241244	chr22:41636748-41637248	CHADL	rs4820434	#N/A	chr22:41637119	Neuroticism	Oligodendrocyte	0.080392	1.6642
chr22:41373620-41374120	chr22:41769624-41770124	CHADL	rs9611567	#N/A	chr22:41769754	Neuroticism	Oligodendrocyte	0.080392	1.6642
chr22:41444258-41444758	chr22:41840262-41840762	TOB2	rs106860	#N/A	chr22:41840407	Neuroticism	Oligodendrocyte	0.080392	1.6642
chr22:41538517-41539017	chr22:41934521-41935021	TOB2	rs73178632	#N/A	chr22:41934573	Neuroticism	Oligodendrocyte	0.080392	1.6642
